# Genome-wide DNA methylation and multi-omics study of human chondrocyte ontogeny and an epigenetic clock analysis of adult chondrocytes

**DOI:** 10.1101/2021.08.02.454544

**Authors:** Arijita Sarkar, Siyoung Lee, Ruzanna Shkhyan, Nancy Q. Liu, Ben Van Handel, Jenny Magallanes, Youngjoo Lee, Litao Tao, Neil Segil, Jason Ernst, Steve Horvath, Denis Evseenko

## Abstract

Articular chondrocytes undergo functional changes and their regenerative potential declines with age. Although the molecular mechanisms guiding articular cartilage aging is poorly understood, DNA methylation is known to play a mechanistic role in aging. However, our understanding of DNA methylation in chondrocyte development across human ontogeny is limited. To better understand DNA methylome changes, methylation profiling was performed in human chondrocytes. This study reveals association between methylation of specific CpG sites and chondrocyte age. We also determined the putative binding targets of STAT3, a key age-patterned transcription factor in fetal chondrocytes and genetic ablation of STAT3 induced a global genomic hypermethylation. Moreover, an epigenetic clock built for adult human chondrocytes revealed that exposure of aged adult human chondrocytes to STAT3 agonist, decreased epigenetic age. Taken together, this work will serve as a foundation to understand development and aging of chondrocytes with a new perspective for development of rejuvenation agents for synovial joints.
