## Supplemental_tables for "Genome-wide DNA methylation and multi-omics study of human chondrocyte ontogeny and an epigenetic clock analysis of adult chondrocytes": TableS2.xlsx

### Sheet: Sheet1
TableS2: Differntially expressed miRNAs in fetal vs adult chondrocytes
microRNA ID	Total counts	Maximum counts	Average coverage	P-value	Fold change
hsa-miR-204-5p	531.755	208.007	18.8359	0.607974	4.04003
hsa-miR-27b-5p	586.522	151.562	46.0389	0.0515952	3.84517
hsa-miR-1-3p	36.4835	10.7027	2.83355	0.0530992	3.63685
hsa-miR-2110	98.0441	22.4142	9.6386	0.0901731	3.43254
hsa-miR-365a-5p	54.3463	14.4854	4.68232	0.0859834	3.37615
hsa-miR-139-3p	349.288	152.088	10.1108	0.471738	3.306
hsa-miR-584-5p	27.4283	6.83953	2.64492	0.0901698	3.24973
hsa-miR-1255a	43.8303	9.33766	4.19411	0.112401	3.15859
hsa-miR-374b-3p	15.9185	3.70951	1.40706	0.389549	2.8617
hsa-miR-193b-3p	402.721	74.7351	40.6215	0.0931196	2.81144
hsa-miR-320b	52.2156	15.8549	4.08397	0.106439	2.73063
hsa-miR-30a-5p	3652.16	1215.04	295.871	0.0660634	2.68454
hsa-miR-181c-5p	47.631	15.3703	3.74955	0.126966	2.63468
hsa-miR-23b-5p	61.7887	16.1627	5.66899	0.180954	2.59726
hsa-miR-30e-5p	499.148	109.146	46.6357	0.166461	2.52244
hsa-miR-20a-5p	699.857	209.855	60.6036	0.281651	2.50016
hsa-miR-6866-5p	15.7962	3.50707	1.59326	0.140477	2.46751
hsa-miR-17-5p	301.108	86.3503	27.1199	0.302152	2.46075
hsa-miR-24-2-5p	17.4525	2.85817	1.85159	0.119932	2.37541
hsa-miR-92b-5p	66.9588	22.2618	4.25773	0.283497	2.32673
hsa-miR-186-5p	2134.3	434.589	210.218	0.149828	2.28846
hsa-miR-196a-5p	1645.21	317.279	167.42	0.0704483	2.23144
hsa-let-7b-5p	93042.5	27213.7	8990.07	0.161766	2.22047
hsa-miR-210-3p	181.84	80.1497	9.61542	0.210597	2.17611
hsa-miR-664a-3p	187.701	41.9629	17.3294	0.349597	2.16152
hsa-miR-3184-5p	450.312	76.5831	48.3715	0.107734	2.12014
hsa-miR-139-5p	3759.65	1331.92	105.258	0.515204	2.11236
hsa-miR-659-5p	18.2492	4.11698	1.89309	0.277208	2.06232
hsa-miR-200c-3p	60.8685	12.2184	6.00322	0.204702	2.02531
hsa-miR-339-3p	95.7857	27.9018	8.9958	0.300272	2.01118
hsa-miR-103b	2288.04	529.735	228.825	0.25522	1.95497
hsa-miR-103a-3p	2288.04	529.735	228.825	0.25522	1.95497
hsa-miR-505-5p	16.4277	3.96451	1.59638	0.675627	1.94347
hsa-let-7f-5p	130469	21457.2	13704.1	0.0690942	1.90721
hsa-miR-140-3p	297.755	86.2054	11.45	0.224857	1.86949
hsa-miR-92b-3p	1115.38	182.919	118.942	0.164467	1.85901
hsa-miR-3605-3p	12.3566	3.32338	1.13695	0.538612	1.73262
hsa-miR-7-5p	841.138	197.207	83.3412	0.396145	1.72525
hsa-miR-107	134.468	28.1415	13.123	0.421656	1.72371
hsa-miR-1294	12.1761	3.8689	1.05647	0.5756	1.71038
hsa-miR-3529-3p	1973.13	443.183	198.772	0.347759	1.69502
hsa-miR-16-5p	189.213	38.432	18.4143	0.558122	1.64164
hsa-miR-30c-2-3p	68.2835	15.408	6.50675	0.344123	1.62129
hsa-miR-4510	42.4684	11.4359	4.24234	0.683554	1.6188
hsa-miR-185-5p	426.031	81.1206	43.5629	0.319965	1.61294
hsa-miR-361-3p	1310.36	254.003	130.685	0.338095	1.5767
hsa-miR-140-5p	37556.3	10389	1322.16	0.400329	1.53509
hsa-miR-3184-3p	7589.22	2198.49	683.416	0.59619	1.52516
hsa-miR-423-5p	7589.22	2198.49	683.416	0.59619	1.52516
hsa-miR-30a-3p	3251.08	647.97	334.425	0.227854	1.52235
hsa-miR-365b-3p	66.4036	17.7399	6.15059	0.840029	1.51971
hsa-miR-30d-3p	14.5745	2.61493	1.3806	0.583105	1.50851
hsa-miR-150-5p	1070.38	559.209	16.2883	0.578895	1.50093
hsa-miR-484	617.826	138.499	61.0903	0.464658	1.49833
hsa-miR-365a-3p	71.0903	18.5236	6.66233	0.721018	1.49349
hsa-miR-21-5p	35946.8	7090.71	3298.09	0.53954	1.45675
hsa-miR-421	63.6656	10.5238	6.77026	0.555809	1.37577
hsa-miR-193a-5p	471.654	66.8812	50.7916	0.494272	1.36919
hsa-miR-92a-3p	11937.6	2280.6	1249.16	0.526784	1.35645
hsa-miR-30e-3p	1124.53	235.993	118.861	0.53343	1.30617
hsa-miR-1278	14.7937	2.59221	1.57626	0.688166	1.28508
hsa-let-7g-5p	81297.8	14388.3	8347.65	0.555761	1.28355
hsa-miR-151a-3p	72.3247	15.7749	7.59118	0.668256	1.2437
hsa-miR-374c-3p	114.983	31.6213	10.7825	0.938433	1.24343
hsa-miR-374b-5p	114.983	31.6213	10.7825	0.938433	1.24343
hsa-miR-342-3p	178.581	35.9388	17.6587	0.899995	1.2183
hsa-miR-339-5p	89.9515	19.2769	9.00472	0.755035	1.20413
hsa-miR-99b-3p	591.45	92.1837	61.6735	0.634351	1.20386
hsa-miR-200b-3p	16.6196	4.55972	1.35605	0.762612	1.19137
hsa-miR-340-5p	981.454	207.545	103.826	0.777094	1.16826
hsa-miR-148a-5p	896.614	189.533	84.6178	0.817299	1.16628
hsa-miR-15a-5p	16.2925	2.99235	1.5518	0.665119	1.16279
hsa-miR-28-3p	2088.33	436.872	214.622	0.726665	1.16009
hsa-miR-502-3p	86.2981	17.4549	8.69668	0.940729	1.13806
hsa-miR-152-5p	49.5862	8.2186	5.30395	0.964714	1.13584
hsa-let-7f-2-3p	624.944	98.1754	67.6742	0.796265	1.13081
hsa-miR-92a-1-5p	111.271	26.7941	9.66171	0.914202	1.12924
hsa-miR-6716-3p	16.1507	5.48928	1.35272	0.607614	1.12752
hsa-miR-340-3p	275.094	45.1756	29.7236	0.864178	1.12305
hsa-miR-423-3p	11122.6	1617.02	1224.07	0.75451	1.10447
hsa-miR-191-5p	8384.79	1419.53	888.304	0.826046	1.0914
hsa-let-7b-3p	333.637	58.9589	35.0508	0.900928	1.06911
hsa-let-7d-3p	747.556	143.176	76.058	0.984563	1.06448
hsa-miR-181d-5p	260.54	53.7894	24.5594	0.884186	1.06425
hsa-miR-19a-3p	25.7874	5.41219	2.43454	0.943158	1.05626
hsa-miR-1248	12.8369	3.22303	1.21781	0.979321	1.05447
hsa-miR-30b-3p	28.4234	4.56961	3.03573	0.990762	1.05304
hsa-miR-19b-3p	80.5118	18.608	7.79956	0.960899	1.03484
hsa-miR-184	14.8312	4.42194	1.06029	0.897734	1.03239
hsa-miR-576-3p	22.2333	3.65955	2.32465	0.967126	1.02385
hsa-miR-744-5p	394.027	66.1752	42.3923	0.99689	1.01458
hsa-miR-152-3p	51.137	8.38535	5.47431	0.991662	1.01063
hsa-miR-18a-3p	25.7239	5.53463	2.56927	0.936978	-1.00261
hsa-let-7d-5p	10670.2	2428.7	1058.16	0.911456	-1.02959
hsa-miR-23b-3p	716.974	135.991	70.9532	0.599736	-1.05683
hsa-miR-3909	81.0654	13.3118	8.50544	0.844179	-1.06079
hsa-miR-199b-3p	4381.09	833.485	452.479	0.744362	-1.06836
hsa-miR-93-5p	193.034	49.4994	19.0234	0.81033	-1.07531
hsa-let-7e-5p	7454.77	1489.4	747.31	0.822385	-1.07757
hsa-miR-125a-3p	12.7603	3.10141	1.2505	0.866291	-1.09012
hsa-miR-30b-5p	814.431	354.766	64.4841	0.848115	-1.10728
hsa-miR-660-5p	21.6864	4.55972	2.05008	0.784161	-1.11056
hsa-miR-148b-3p	5474.64	907.436	585.361	0.722958	-1.11275
hsa-miR-122-5p	145.729	62.4898	6.81029	0.613993	-1.13272
hsa-miR-199a-3p	4374.46	834.055	450.596	0.622482	-1.14654
hsa-miR-30c-5p	5881.82	1087.83	615.837	0.660485	-1.1593
hsa-miR-7706	234.77	42.5412	24.638	0.670906	-1.1742
hsa-miR-504-5p	82.3572	24.3173	7.29361	0.743757	-1.18006
hsa-miR-1292-5p	12.5996	2.05514	1.34581	0.69024	-1.21855
hsa-miR-155-5p	4068.42	800.624	426.269	0.640714	-1.22221
hsa-miR-1307-3p	264.599	45.9926	27.2052	0.613879	-1.23498
hsa-miR-28-5p	257.454	47.5535	26.1575	0.571502	-1.27663
hsa-miR-361-5p	158.745	31.3781	16.3261	0.593446	-1.27825
hsa-miR-3934-5p	10.1503	1.66174	1.06792	0.619921	-1.30049
hsa-miR-194-5p	42.9032	8.54939	4.12083	0.624407	-1.30757
hsa-miR-548o-3p	41.1056	7.17997	3.95034	0.633938	-1.33166
hsa-let-7i-5p	441387	71670.8	45820	0.385393	-1.33915
hsa-miR-142-3p	55.2047	18.5471	1.83681	0.428794	-1.35078
hsa-miR-99b-5p	13107.9	2346.4	1398.81	0.424795	-1.35665
hsa-miR-146b-3p	52.408	14.0449	4.72169	0.484611	-1.36813
hsa-miR-214-3p	249.337	51.2958	26.1158	0.473377	-1.37006
hsa-miR-874-3p	12.4268	3.22303	1.20714	0.48103	-1.37093
hsa-miR-98-5p	4991.52	929.65	530.308	0.31363	-1.41081
hsa-miR-574-5p	190.649	52.507	18.8589	0.445346	-1.43494
hsa-let-7e-3p	42.199	6.25825	4.42401	0.388881	-1.43983
hsa-miR-1271-5p	57.8899	9.76054	6.24786	0.464136	-1.45472
hsa-miR-132-5p	85.6738	33.3848	6.54711	0.480438	-1.51438
hsa-miR-769-5p	268.81	45.8508	28.6822	0.325264	-1.56184
hsa-miR-486-5p	22.8662	6.38515	1.75289	0.406321	-1.56606
hsa-miR-197-3p	399.273	88.9651	40.0292	0.270514	-1.61787
hsa-let-7f-1-3p	82.5893	13.5291	8.75938	0.331274	-1.65547
hsa-miR-324-5p	9.60377	1.62701	1.00719	0.390082	-1.65889
hsa-miR-1180-3p	534.793	127.498	50.2553	0.186187	-1.72315
hsa-miR-148a-3p	1.38778e+06	363638	124421	0.32722	-1.81873
hsa-miR-330-3p	66.7561	12.416	7.16537	0.231599	-1.84242
hsa-miR-1287-5p	27.2226	5.30896	2.92376	0.219572	-1.86751
hsa-miR-199b-5p	10436.7	1708.21	1087.05	0.124327	-1.86991
hsa-miR-214-5p	1170.75	181.871	126.928	0.110603	-1.91088
hsa-miR-500a-3p	34.1942	8.39152	3.36038	0.214795	-1.9471
hsa-miR-26a-2-3p	11.5964	2.49256	1.18114	0.289906	-1.95069
hsa-miR-576-5p	43.1251	10.5202	4.3939	0.219807	-1.98064
hsa-miR-532-5p	3732.33	918.176	366.005	0.0977599	-2.00291
hsa-miR-574-3p	1009.17	182.642	104.982	0.0944382	-2.01006
hsa-miR-615-3p	417.948	104.554	41.2367	0.151961	-2.14308
hsa-miR-15b-5p	38.3987	8.08783	3.9021	0.172804	-2.15422
hsa-miR-330-5p	14.5628	2.50809	1.45096	0.193082	-2.15425
hsa-miR-196b-5p	1905.56	491.069	194.068	0.0542186	-2.16563
hsa-miR-146b-5p	31151.3	7586.08	2706.18	0.0891496	-2.18339
hsa-miR-25-3p	6475.6	1246.15	676.68	0.0557792	-2.18521
hsa-miR-501-3p	81.3342	20.3793	8.01677	0.140757	-2.20123
hsa-miR-1301-3p	124.227	35.5352	11.3416	0.130371	-2.20497
hsa-miR-30c-1-3p	10.9238	2.2264	1.07242	0.128071	-2.35034
hsa-miR-425-5p	47.5	10.1897	4.41212	0.0981761	-2.46889
hsa-miR-32-5p	107.489	25.6619	10.5184	0.157723	-2.5108
hsa-miR-455-5p	1181.33	427.363	56.2287	0.0686809	-2.69893
hsa-miR-146a-5p	578.814	274.679	24.7257	0.133987	-3.01221
hsa-miR-582-3p	151.362	43.8072	10.5904	9.71063e-06	63.3708
hsa-miR-195-3p	578.094	138.566	42.469	4.2343e-05	53.553
hsa-miR-29b-1-5p	35.036	9.91112	1.96458	0.00147868	50.6596
hsa-miR-29c-3p	60.0488	15.3703	4.25358	0.000433764	33.0047
hsa-miR-29b-3p	177.035	49.4339	12.2308	0.000328983	28.7933
hsa-miR-29a-3p	2544.69	668.603	184.601	0.000173984	27.4042
hsa-miR-5683	70.3469	26.4305	2.98388	0.00119776	18.7032
hsa-miR-9-5p	32.7261	7.62396	2.21429	0.0138886	16.7886
hsa-miR-101-3p	26.2332	6.78514	2.06062	0.00190365	15.5859
hsa-miR-4683	18.4184	4.27154	1.54902	0.00683643	14.689
hsa-miR-34a-5p	32.4734	7.55197	2.17607	0.00123733	13.7988
hsa-miR-1247-5p	41.2606	22.3707	2.49501	0.0114278	8.95863
hsa-miR-221-5p	43.8504	14.1777	3.056	0.0240575	7.95198
hsa-miR-27a-3p	76.6282	20.009	6.19746	0.0163111	7.42714
hsa-miR-125b-5p	4953.97	1517.22	411.352	0.000313655	7.34096
hsa-miR-628-5p	57.3815	16.4898	4.2003	0.0137136	7.2286
hsa-miR-193b-5p	80.6372	38.5768	5.37455	0.0425168	7.19468
hsa-miR-22-5p	22.1029	4.19599	2.04445	0.0112758	7.07698
hsa-miR-99a-5p	31167.4	5325.09	3095.6	0.000243666	5.76646
hsa-miR-221-3p	3949.48	806.796	347.726	0.0117338	5.46318
hsa-miR-664a-5p	56.1804	10.826	5.25594	0.00966922	5.4307
hsa-let-7c-3p	57.6491	13.5706	5.35609	0.0387867	5.21001
hsa-miR-125b-1-3p	1607.21	518.294	94.7166	0.038284	4.93186
hsa-miR-10a-5p	59110.9	13641.1	5476.76	0.00553309	4.8587
hsa-miR-100-5p	86152.4	20115.4	7245.57	0.00569963	4.74376
hsa-miR-27a-5p	2049.92	426.631	178.255	0.0415424	4.59444
hsa-let-7i-3p	26.5878	6.09279	2.32056	0.0331277	4.442
hsa-let-7c-5p	74362.8	20398.7	6892.34	0.0186601	4.33901
hsa-miR-10b-5p	197849	48826.7	18716	0.0128975	4.22124
hsa-miR-125b-2-3p	72.4916	12.8082	7.17995	0.0262536	4.05925
hsa-miR-374a-3p	264.217	42.5063	26.8242	0.00766266	4.04612
hsa-miR-27b-3p	61.2011	13.0378	5.41748	0.0339268	4.02432
hsa-miR-3913-5p	13.9054	3.11568	1.33894	0.033691	3.98482
hsa-miR-26b-5p	87.5458	18.6688	8.34283	0.0474047	3.88118
hsa-miR-22-3p	7024.96	1109.72	691.587	0.0049635	3.80512
hsa-miR-374a-5p	194.822	36.5469	19.4272	0.0488095	3.44121
hsa-miR-10b-3p	147.937	29.4942	14.7206	0.0442927	3.25951
hsa-miR-26a-5p	426147	84396.4	43645.7	0.0105348	2.9951
hsa-let-7a-5p	105986	20869.7	10719.9	0.035392	2.77792
hsa-miR-328-3p	2231.97	461.244	228.973	0.0286332	2.76061
hsa-miR-125a-5p	65455.9	13528.3	6692.07	0.00860786	2.69534
hsa-miR-30d-5p	15288.8	2784.77	1580.47	0.0352535	2.39035
hsa-miR-320a-3p	14944.4	3172.21	1416.83	0.036098	2.3836
hsa-miR-24-3p	14162.8	2204.16	1511.57	0.0455396	2.10062
hsa-miR-199a-5p	10688.4	2051.27	1116.37	0.0234258	-2.56037
hsa-miR-3613-5p	165.77	35.9996	14.7302	0.0314396	-3.12258
hsa-miR-181b-5p	380.929	81.5463	36.3206	0.0263297	-3.26671
hsa-miR-411-5p	14.1543	4.96645	1.2759	0.0406804	-3.71906
hsa-miR-212-5p	104.588	29.5057	8.51862	0.032987	-3.76174
hsa-miR-127-3p	5185.11	1643.43	477.155	0.0126208	-4.57559
hsa-miR-625-3p	26.4389	7.53525	2.58901	0.00972794	-4.75788
hsa-miR-543	1244.98	615.314	87.7843	0.011682	-5.20644
hsa-miR-299-3p	13.3699	5.56584	1.05185	0.0137222	-5.3652
hsa-miR-485-3p	66.9338	27.2294	5.34325	0.0212407	-5.38799
hsa-miR-132-3p	82.6164	32.5943	5.50439	0.0204905	-5.41066
hsa-miR-345-5p	54.9805	15.2417	5.19746	0.0135781	-5.51615
hsa-miR-182-5p	22.617	9.16216	1.59328	0.0437931	-5.77247
hsa-miR-95-3p	115.406	49.8035	2.21167	0.0279817	-5.92783
hsa-miR-16-2-3p	128.144	60.0244	9.88434	0.0114892	-6.23816
hsa-miR-136-5p	321.799	129.468	27.8813	0.00237873	-6.45781
hsa-miR-126-3p	114318	50096.8	1289.13	0.00202286	-6.54153
hsa-miR-1296-5p	15.7073	5.90835	1.31697	0.00490984	-7.1631
hsa-miR-378a-3p	566.109	149.59	37.194	0.0011943	-7.1923
hsa-miR-378c	351.875	102.457	22.6146	0.00107866	-7.53429
hsa-miR-134-5p	481.557	217.321	37.4909	0.0040024	-7.69484
hsa-miR-487a-5p	55.1145	30.2263	3.52726	0.0178303	-7.69843
hsa-miR-136-3p	204.336	89.1375	16.9103	0.00158839	-7.78769
hsa-miR-377-3p	15.6581	6.59336	1.23618	0.00382195	-8.15323
hsa-miR-149-5p	185.396	101.125	12.9115	0.00119835	-8.6065
hsa-miR-224-5p	599.508	157.04	37.5094	0.00318488	-9.33272
hsa-miR-370-3p	2974.96	1925.23	151.22	0.00263449	-11.6852
hsa-miR-106b-3p	352.971	175.449	25.1757	0.000361015	-11.9844
hsa-miR-493-5p	2789.31	2004.09	107.979	0.00162755	-12.0849
hsa-miR-154-5p	14.165	5.30896	1.12077	0.00178877	-12.5207
hsa-miR-409-3p	4586.31	2541.92	215.739	0.00828165	-13.1579
hsa-miR-143-3p	145.711	57.4047	3.41945	0.00215702	-13.4592
hsa-miR-381-3p	5899.03	3212.29	403.429	1.97268e-05	-14.5583
hsa-miR-495-3p	360.433	229.994	21.0823	0.000165515	-14.9966
hsa-miR-432-5p	966.637	742.983	30.4612	0.0041514	-15.675
hsa-miR-654-3p	73.5961	35.3639	5.3221	0.000219636	-15.8377
hsa-miR-493-3p	2368.26	1889.78	68.4076	0.000210406	-15.9685
hsa-miR-758-3p	97.1579	57.9694	5.60756	0.000480172	-16.0949
hsa-miR-409-5p	47.8579	28.4282	3.00781	0.000505626	-17.7303
hsa-miR-181a-5p	1299.12	393.562	64.0978	0.000398718	-18.0622
hsa-miR-485-5p	348.347	238.042	11.7615	0.0119846	-19.1342
hsa-miR-183-5p	21.7262	15.4985	1.01392	0.000162781	-19.3313
hsa-miR-301a-5p	25.0862	15.5842	1.44561	0.00020114	-19.9258
hsa-miR-382-5p	1533.02	1100.9	64.4562	0.00081898	-21.9592
hsa-miR-487b-3p	69.4161	44.3548	3.94753	9.96185e-05	-24.1642
hsa-miR-181a-2-3p	199.082	69.3356	8.11698	0.0024233	-24.7084
hsa-miR-300	20.8297	11.8166	1.27472	0.000150768	-29.4739
hsa-miR-145-5p	1330.52	839.3	16.4958	0.00149399	-33.1185
hsa-miR-654-5p	596.317	461.528	17.7274	0.00106629	-34.62
hsa-miR-369-5p	40.307	28.9419	1.69456	0.000121211	-38.3064
hsa-miR-363-3p	137.046	40.8036	4.4403	0.000240513	-49.6933
hsa-miR-433-3p	379.074	327.351	9.08785	6.23201e-05	-56.2734
hsa-miR-450b-5p	167.35	155.156	2.00335	7.58185e-05	-66.0349
hsa-miR-337-3p	60.164	44.526	2.14484	3.37007e-05	-68.58
hsa-miR-483-5p	138.764	128.012	1.90945	2.13484e-05	-110.042
hsa-miR-335-3p	1947.57	1843.37	6.4854	5.76675e-06	-1842.63
