## Supplemental_tables for "Genome-wide DNA methylation and multi-omics study of human chondrocyte ontogeny and an epigenetic clock analysis of adult chondrocytes": TableS3.xlsx

### Sheet: Sheet1
Table S3: Chondrocyte specific putative STAT3 targets
A2ML1
AAMP
AANAT
ABCA11P
ABCA4
ABCA6
ABCA8
ABCB7
ABCC4
ABCC8
ABI1
ACADL
ACADS
ACADSB
ACO2
ACSL1
ACTB
ACTBP1
ACTBP12
ACTBP2
ACTBP7
ACTBP9
ACTC1
ACTG1P1
ACTG1P10
ACTG1P2
ACTG1P3
ACTG1P9
ACTN1
ADAM12
ADAM1A
ADAM23
ADAM6
ADAM7
ADAM9
ADAMTS3
ADAMTS4
ADAMTS6
ADAMTS8
ADCY7
ADCYAP1R1
ADD3
ADH1A
ADH1B
ADH1C
ADH5P2
ADORA1
ADRA1D
ADRB2
ADSL
AFF2
AFF3
AFM
AGA
AGAP10
AGAP6
AGL
AGO1
AGPS
AGTR2
AIM1
AIRE
AKAP1
AKAP4
AKR1B10
AKR1C1
AKR1CL1
AKR1D1
ALB
ALDH3A1
ALDH6A1
ALDH9A1
ALG8
ALOX12B
ALOX15B
ALOX5
ALPL
AMDP1
AMELY
AMMECR1
AMT
AMY1A
AMY1B
AMY1C
ANG
ANGPTL1
ANGPTL6
ANKRD16
ANKRD18A
ANKS4B
ANXA2P3
ANXA8
ANXA8L2
ANXA9
AOX1
AP3S1
APBA1
APBA3
APCDD1L-AS1
API5P1
APITD1
APLP1
APPBP2
AQP8
AQP9
ARG1
ARHGAP1
ARHGAP33
ARHGAP35
ARHGAP5
ARHGAP8
ARHGDIG
ARIH1
ARL14
ARL15
ARL5B
ARL6IP1P1
ARNTL
ARSD
ART3
ASAH1
ASAH2B
ASAH2C
ASCL1
ASLP1
ASMT
ASNA1
ASNSP1
ASS1
ASS1P10
ASS1P12
ASS1P2
ASS1P4
ASTN1
ATAD1
ATF4
ATG13
ATG2A
ATL1
ATMIN
ATP1A3
ATP2B2
ATP2B3
ATP2B4
ATP2C2
ATP5A1P5
ATP5B
ATP5BP1
ATP5C1
ATP5C1P1
ATP5EP1
ATP5H
ATP5I
ATP5J
ATP6V0A4
ATP7A
ATP8B5P
ATPIF1
ATRX
ATXN1
ATXN8OS
AVPR1B
AWAT1
AWAT2
AZGP1P1
AZGP1P2
B3GALT5
B3GAT2
BAG4
BAI2
BAI3
BAK1P1
BANF1P2
BARX1
BARX2
BBS4
BCKDHB
BCRP2
BCRP3
BDKRB1
BDKRB2
BDNF
BEND3
BEND7
BEX1
BHMT2
BIK
BLVRA
BMP15
BMP3
BMP6
BMP8B
BMS1P2
BMS1P6
BRD2
BRE
BRS3
BST2
BTC
BTD
BTG1
BTG3
BVES
C10orf10
C10orf11
C10orf32
C10orf35
C10orf71
C14orf166
C14orf183
C14orf2
C16orf59
C16orf74
C17orf59
C17orf74
C19orf60
C19orf84
C1orf123
C1orf168
C21orf49
C21orf54
C21orf59
C22orf24
C22orf29
C22orf39
C2CD5
C4BPAP1
C4BPAP2
C5orf42
C8orf4
C9
C9orf37
C9orf41
CA1
CA2
CA3
CA5AP1
CA5B
CAAP1
CACNA1B
CACNA1C
CACNA1F
CACNA1G
CACNA2D1
CACNG4
CACNG5
CALD1
CALM2P1
CALM2P3
CALML3
CAMK2D
CAMKK1
CAMKK2
CAMKMT
CAPN9
CARM1P1
CARS
CASK
CASP16
CAV2
CBFB
CBLN2
CBR1
CBR3
CBR4
CBX6
CCDC132
CCDC15
CCDC159
CCDC7
CCDC73
CCL13
CCL18
CCL4
CCNA1
CCNB2
CCNC
CCNYL2
CCR4
CCR9
CCRL2
CCT2
CCT6A
CD19
CD1B
CD1E
CD24
CD24P2
CD2BP2
CD300LF
CD46
CD52
CD5L
CDC42BPB
CDC45
CDH17
CDH19
CDH4
CDH9
CDK5R2
CDK7
CDKN2B
CDO1
CDY1
CDY2A
CEACAM1
CEACAMP1
CEACAMP11
CEACAMP2
CEACAMP3
CEACAMP4
CEACAMP6
CEACAMP7
CEACAMP9
CEBPG
CECR2
CECR5
CECR5-AS1
CECR6
CECR9
CENPC
CEP250
CEP55
CEP89
CFL1P3
CH25H
CHAT
CHRNA2
CHRNA5
CIRH1A
CKBP1
CKMT2
CLCA2
CLCA3P
CLCN4
CLDN11
CLDN15
CLDN16
CLDN20
CLDN22
CLDN3
CLEC2B
CLEC3A
CLLU1
CLN3
CLUH
CLVS2
CMAHP
CNGA2
CNGA3
CNGB3
CNKSR3
CNN3
CNNM2
COG2
COIL
COL10A1
COL11A2
COL14A1
COL18A1-AS1
COL4A3BP
COL5A1
COL5A2
COL6A6
COL9A1
COL9A2
COL9A3
COMMD3
COMMD8
COPS3
CORO1A
CORT
COX11P1
COX15
COX17
COX4I1P1
COX5BP3
COX7A2P2
CP
CPA3
CPAMD8
CPB1
CPB2
CPE
CPLX2
CPNE8
CPSF3
CPSF3L
CPXCR1
CR1L
CRH
CRISP1
CT55
CTAG1B
CTAG2
CTAGE5
CTGLF8P
CTPS1
CTSE
CTSF
CTSG
CTSLP4
CTSLP7
CTSV
CUL4A
CUL5
CX3CL1
CXADR
CXCL14
CXCL3
CXCL5
CXCL9
CXorf24
CXXC11
CYB561
CYCSP42
CYLC2
CYP11A1
CYP2B6
CYP2D6
CYP2D8P
CYP2F1
CYP4V2
CYP7A1
CYP8B1
DAP3
DAPK3
DARC
DARS
DBI
DBIP1
DCAKD
DCC
DCHS2
DCLK1
DCUN1D4
DDR1
DDR2
DDX11
DDX12P
DDX17
DDX18
DDX20
DDX21
DEFA3
DENR
DGAT2L6
DGKE
DGKH
DHFRL1
DHFRP1
DHFRP2
DIAPH2
DIRAS3
DKC1
DKK1
DKK2
DLD
DLL1
DLST
DLX1
DLX2
DLX5
DLX6
DMBT1
DMRT1
DMXL1
DMXL2
DNAH1
DNAJC3
DNTT
DOCK5
DONSON
DOPEY2
DPEP3
DPH1
DRP2
DSC3
DSCR4
DUSP11
DUSP12
DUSP8P1
DUSP8P3
DVL1
DVL3
EBP
EDA
EDN2
EGF
EID1
EIF2B1
EIF2S1
EIF3B
EIF3F
EIF3G
EIF4A1P1
EIF4EBP3
ELAVL1
ELP6
EMX1
ENDOG
ENO1P1
ENOX2
ENPEP
ENPP1
ENPP3
ENPP7
EPOR
EPRS
EQTN
ESPNP
ESR1
ESRP1
ESRP2
ETF1P2
ETF1P3
ETV1
ETV2
EVA1A
EWSR1
EXO5
EXOC7
F9
FABP2
FABP3P2
FADS1
FADS2
FADS3
FAM109A
FAM109B
FAM124B
FAM134C
FAM153A
FAM168A
FAM171A1
FAM189A1
FAM206A
FAM21B
FAM21C
FAM21D
FAM220BP
FAM25C
FAM25G
FAM65A
FAM73B
FAM96A
FAT2
FAU
FBLN1
FBN1
FBP2
FCGR1A
FCGR3B
FCN2
FDPSP1
FDPSP2
FDX1P2
FDXR
FEN1P1
FER
FEZ1
FEZ2
FGB
FGD1
FGF13
FGF16
FGF2
FGF7
FGF9
FGFBP3
FGFR1
FGFR4
FGG
FGL2
FHL1
FIGF
FKBP1AP3
FKBP4
FLRT1
FLT1
FMO4
FN1
FNTAP2
FOLH1
FOLR1
FOXA1
FOXB2
FOXC1
FOXD4L4
FOXI1
FOXO1B
FOXO3
FRRS1L
FSCN1
FTH1
FTH1P11
FTH1P15
FTH1P18
FTH1P3
FTLP2
FTLP3
FUBP1
FUCA2
FYB
FZD1
FZD7
GABARAPL1
GABARAPL3
GABRA2
GABRB2
GABRE
GABRG1
GABRG3
GABRP
GAD2
GAK
GALNT16
GALNT7
GALNT9
GAPDHP1
GAPDHP14
GAPDHP16
GAPDHP60
GAPDHP61
GAPDHP64
GAPDHP67
GAPDHP69
GAPDHP70
GAPDHP71
GAPDHP72
GAREM
GARS
GATA3
GBAS
GCLC
GCN1L1
GCNT3
GCSH
GDA
GDF1
GDF10
GDF2
GDF7
GEMIN2
GGH
GGPS1
GGTA1P
GGTA2P
GJB4
GJB6
GK
GK3P
GLP1R
GLP2R
GLRA1
GLRA2
GLT6D1
GLUD1P2
GLUD1P8
GLUD2
GLULP4
GOSR1
GOT2P2
GOT2P3
GPR22
GPR27
GPR32P1
GRIK1-AS2
GRIK5
GRIN2A
GRK6P1
GRM2
GRM8
GRN
GRPR
GSDMC
GSPT2
GSTA1
GSTA2
GSTA3
GSTA4
GSTCD
GSTT1
GSTT2
GTF2A2
GTF2F2P1
GTF2IP1
GTF2IRD1
GTF3C3
GUCY1A2
GUCY1A3
GUCY2C
GUCY2EP
GZMH
H2AFX
H2AFZ
H2BFWT
HADH
HAND2
HAO2
HAS3
HBP1
HCCS
HCG24
HCG4B
HCG4P11
HCG4P5
HCG4P7
HCG4P8
HDAC2
HERC1
HEY1
HFE2
HGF
HHIPL2
HHLA2
HIATL1
HIGD2B
HIRA
HIST1H1D
HIST1H2AB
HIST1H2AC
HIST1H2AD
HIST1H2AE
HIST1H2AK
HIST1H2BD
HIST1H2BE
HIST1H2BF
HIST1H2BI
HIST1H2BJ
HIST1H2BM
HIST1H2BO
HIST1H3B
HIST1H3H
HIST1H3J
HIST1H4A
HIST1H4E
HIST1H4F
HIST1H4G
HIST1H4K
HIST1H4L
HKR1
HLA-DQA2
HLA-DRB1
HLA-DRB3
HLA-DRB4
HLA-DRB5
HLA-J
HLA-T
HLCS
HLTF
HLX
HMBOX1
HMGCS1
HMGN2P10
HMGN2P11
HMX2
HMX3
HNF4A
HNMT
HNRNPA1L2
HOXA1
HOXB5
HOXC4
HOXC6
HOXD10
HOXD11
HOXD13
HOXD3
HOXD8
HOXD9
HPR
HPRTP3
HPRTP4
HPS1
HS3ST2
HSBP1
HSD11B1
HSD3B2
HSD3BP5
HSF2BP
HSFY1P1
HSPA5
HSPA8P1
HSPB6
HSPD1P6
HSPD1P7
HTR1D
HTR1E
HTR2C
HTR5A
HYAL2
HYAL3
HYALP1
IBSP
ICMT
ICT1
ID2
IDI1
IDO1
IFNA12P
IFNA14
IFNA17
IFNA20P
IFNA22P
IFNA5
IFNA6
IFNA7
IFNA8
IFNWP15
IFNWP18
IFNWP19
IFNWP5
IFRD1
IFRD2
IGDCC3
IGF1R
IGHD
IGHD2OR15-2A
IGHD2OR15-2B
IGHD3-10
IGHD3OR15-3A
IGHD3OR15-3B
IGHD4OR15-4A
IGHD4OR15-4B
IGHD7-27
IGHE
IGHEP1
IGHG1
IGHG3
IGHGP
IGHJ1
IGHJ1P
IGHJ2P
IGHJ6
IGHV1-2
IGHV1-3
IGHV1-46
IGHV1-58
IGHV1-69
IGHV1OR15-1
IGHV1OR15-6
IGHV1OR15-9
IGHV1OR16-1
IGHV2-26
IGHV2-5
IGHV2-70
IGHV2OR16-5
IGHV3-11
IGHV3-13
IGHV3-16
IGHV3-19
IGHV3-20
IGHV3-21
IGHV3-22
IGHV3-23
IGHV3-29
IGHV3-30
IGHV3-30-2
IGHV3-33
IGHV3-33-2
IGHV3-35
IGHV3-36
IGHV3-41
IGHV3-42
IGHV3-43
IGHV3-47
IGHV3-48
IGHV3-49
IGHV3-50
IGHV3-53
IGHV3-54
IGHV3-57
IGHV3-6
IGHV3-63
IGHV3-64
IGHV3-65
IGHV3-71
IGHV3-79
IGHV3OR16-10
IGHV3OR16-12
IGHV3OR16-6
IGHV3OR16-9
IGHV4-31
IGHV4-39
IGHV4-59
IGHVII-28-1
IGHVII-30-1
IGHVII-43-1
IGHVII-44-2
IGHVII-46-1
IGHVII-53-1
IGHVII-67-1
IGHVII-74-1
IGHVII-78-1
IGHVIII-11-1
IGHVIII-22-2
IGJ
IGKJ5
IGKV1-16
IGKV1-22
IGKV1-33
IGKV1-35
IGKV1-39
IGKV1-5
IGKV1-6
IGKV1-8
IGKV1-9
IGKV1D-12
IGKV1D-13
IGKV1D-39
IGKV1D-42
IGKV1OR2-11
IGKV1OR2-6
IGKV1OR2-9
IGKV2-23
IGKV2-24
IGKV2-26
IGKV2-28
IGKV2-29
IGKV2-36
IGKV2-38
IGKV2-4
IGKV2-40
IGKV2D-14
IGKV2D-19
IGKV2D-23
IGKV2D-24
IGKV2D-26
IGKV2D-28
IGKV2D-29
IGKV2D-30
IGKV2D-36
IGKV2D-38
IGKV2OR2-10
IGKV3-25
IGKV3-31
IGKV3-34
IGKV3D-20
IGKV3D-34
IGKV3OR2-268
IGKV4-1
IGKV6-21
IGLC4
IGLC6
IGLJ5
IGLL1
IGLV10-54
IGLV2-11
IGLV2-14
IGLV2-23
IGLV2-28
IGLV2-5
IGLV3-1
IGLV3-10
IGLV3-12
IGLV3-13
IGLV3-16
IGLV3-19
IGLV3-22
IGLV3-25
IGLV3-26
IGLV3-27
IGLV3-29
IGLV3-30
IGLV3-4
IGLV3-7
IGLV3-9
IGLV4-69
IGLV5-37
IGLV5-45
IGLV5-52
IGLV6-57
IGLV7-35
IGLV7-46
IGLV8-61
IGLV8OR8-1
IGLVI-20
IGLVI-56
IGLVI-68
IGSF1
IL12A
IL16
IL17D
IL18BP
IL1A
IL1B
IL1RAPL2
IL2
IL4
IL6
ILF3-AS1
INSRR
IRF6
ITGA2B
ITGAV
ITGB1P1
ITGB5
ITIH4
JADE3
KCNAB1
KCNAB2
KCNB2
KCNC1
KCND3
KCNH3
KCNJ13
KCNJ16
KCNJ2
KCNK1
KCNK3
KCNMB3P1
KCNQ1OT1
KCNQ5
KDM1A
KDM4A
KERA
KIAA0141
KIAA0195
KIAA0196
KIAA0226
KIAA0513
KIAA1109
KIAA1875
KIF5A
KIR2DL3
KIR2DL4
KIR2DS2
KIR2DS4
KIT
KLF8
KLHL13
KLRAP1
KNG1
KPNA4
KRT14
KRT16
KRT17P2
KRT18P1
KRT18P14
KRT33B
KRT35
KRT38
KRT41P
KRT6B
KRT7
KRT81
KRT82
KRT84
KRT9
KRTAP5-14P
KRTAP5-8
KRTAP5-9
KYNU
LALBA
LAMA2
LAMA4
LAMB2
LAMB4
LAMC2
LANCL1
LANCL2
LATS1
LBR
LDHAP3
LDHAP4
LDHB
LDHBP1
LDOC1
LEPROTL1
LGR5
LHCGR
LHFP
LHFPL2
LHX2
LHX3
LILRA3
LINC00159
LINC00312
LINC00467
LINC00474
LINC00475
LINC00596
LINC00610
LINC00635
LINC00637
LINC00656
LINC00662
LINC00837
LINC00841
LINC00906
LINC00961
LINC01101
LIPA
LIPF
LIPN
LMO1
LMO3
LMO7
LMX1A
LNPEP
LOH12CR2
LPAR1
LPCAT2
LPL
LRRC18
LRRC19
LRRC20
LRRC32
LRRC37A5P
LRRC3DN
LRRC8E
LTF
LYRM9
M6PR
MAFK
MAGEA3
MAGEB2
MAGEC1
MAP2
MAP2K1
MAP2K5
MAP2K6
MAP2K7
MAP3K2
MAP4
MAP4K5
MARCH1
MARCH2
MATK
MBD1
MBL1P
MBP
MCAM
MCC
MCF2
MEDAG
MEF2A
MEIG1
MEMO1P1
MERTK
METTL25
MFAP4
MFI2
MGAT3
MGEA5
MICC
MIEF1
MINPP1
MIPEP
MIS18A
MKI67
MKNK2
MLH3
MMP17
MN1
MNAT1
MOB3A
MOCS1
MOK
MPPED2
MROH9
MRPL35P3
MRPS33P3
MSC
MSLN
MSMB
MSN
MSTN
MT-ATP6
MT-CO1
MT-CO3
MT-ND1
MT-ND2
MT-ND3
MT-ND5
MT-ND6
MT-TF
MT-TG
MT-TL1
MT-TP
MT-TS2
MT1JP
MT1L
MT1X
MTHFD1
MTHFD2
MTMR2
MTND2P2
MTR
MTRR
MUC13
MUC7
MXRA5
MYB
MYH13
MYH2
MYL1
MYL8P
MYOF
NAALADL1
NABP1
NANOGP1
NANOGP10
NANOGP3
NANOGP4
NANOGP7
NANOGP9
NAP1L3
NASP
NAT9
NBEAP1
NBPF24
NCAPH
NCKAP1L
NCS1
NDUFA6
NDUFB1
NDUFB2
NDUFV2P1
NEFHP1
NEK2
NELL1
NEO1
NEUROG1
NFKBIE
NFYB
NHP2P1
NHP2P2
NIPSNAP3B
NKAIN3
NKX2-5
NME4
NMRK1
NMT1
NONO
NOS2
NPM1P11
NPPC
NPY2R
NPY4R
NR3C1
NRBP1
NRIP2
NT5C2
NT5E
NTAN1
NTF6G
NTS
NUDT1
NUDT15
NUP35
NUP37
NUP50
NXF3
NXF4
OAT
OBP2A
OC90
ODAM
ODCP
OFD1
OFD1P18Y
OLIG2
ONECUT2
OPN1MW2
OR10C1
OR10G2
OR12D2
OR1G1
OR1J1
OR1J2
OR2B4P
OR3A3
OR4B2P
OR4C1P
OR4F4
OR4G2P
OR5B10P
OR5B1P
OR5B3
OR5H1
OR7E11P
OR7E15P
OR7E19P
OR7E23P
OR7E31P
OR7E33P
OR7E38P
OR7E39P
OR7E43P
OR7E4P
OR7E53P
OR7E59P
OR7E62P
OR8B1P
OR8B7P
OTOG
OTP
OTUB1
OTX2
OVCH2
OXTR
P2RX7
P2RY11
P2RY4
P2RY6
P4HA1
PABPC1P2
PABPC1P4
PABPC3
PAEP
PAPSS1
PARG
PARK2
PARN
PARP16
PARP4P3
PARPBP
PAWR
PAX1
PAXIP1
PAXIP1-AS1
PBLD
PBX1
PCBP2P1
PCCA
PCCB
PCDH8
PCDH9
PCDHA10
PCDHA13
PCDHA5
PCDHA6
PCDHAC1
PCDHGB8P
PCM1
PCNAP1
PCSK1
PDC
PDE1A
PDE6C
PDE9A
PDGFC
PDIA3P1
PDK4
PDLIM1
PDSS2
PDZK1
PEBP1
PEG3
PELI2
PELO
PER3
PEX11A
PEX14
PFAS
PFDN2
PGDP1
PGGT1B
PGK1P2
PGK2
PHAX
PHB
PHBP1
PHKA1
PHKBP2
PHOSPHO2
PHYH
PICK1
PID1
PIK3C3
PIN1
PIN1P1
PIP4K2C
PIP5K1B
PKP1
PKP2
PLA2G2A
PLA2G4C
PLAA
PLAC1
PLCB2
PLEK
PLG
PLK1
PLP1
PLP2
PLXNA2
PLXND1
PMAIP1
PMS2CL
PMS2P10
PMS2P4
PMS2P9
PNKD
PNLIPRP3
PNN
PNRC2
PODN
POLI
POLL
POLR2C
POLR2J2
POLR3D
POMC
POMGNT2
PON1
POU2AF1
POU3F2
POU3F4
POU4F1
POU5F1B
PPAN
PPAP2A
PPAP2B
PPAPDC1A
PPAPDC2
PPBPP1
PPFIA1
PPIAP1
PPIAP13
PPIAP14
PPIAP7
PPIL2
PPM1B
PPP1CB
PPP1R2P2
PPP1R3C
PPP2R4
PPP2R5E
PPP4R4
PQLC1
PRB1
PRDM4
PRDX1
PREP
PRICKLE3
PRKCSH
PRKRIR
PRKX
PRKXP1
PRKY
PRL
PROS1
PROSC
PROSER2-AS1
PROX1
PRPS1
PRPS2
PRPSAP2
PSG10P
PSG11
PSG2
PSG3
PSG4
PSG5
PSG7
PSG8
PSMA5
PSMB5
PSMD10
PSMD4P1
PSMD6
PSPH
PSPHP1
PTCH1
PTENP1
PTER
PTHLH
PTK2B
PTMAP3
PTMAP4
PTMAP5
PTP4A2P1
PTP4A2P2
PTPLA
PTPLB
PTPN12
PTPN14
PTPN18
PTPN21
PTPN2P1
PTPRB
PTPRS
PTPRZ1
PTS
PTX3
PUS7
PVRL1
PVT1
PWP2
PYGB
PYROXD2
PYY2
QARS
QRFP
QTRTD1
R3HCC1
RAB10
RAB24
RAB32
RAB35
RAB38
RAB3D
RAB4A
RAB6A
RAB9A
RABAC1
RABIF
RAC1
RAD17P1
RAD23BLP
RAD51
RAG2
RARS
RASAL1
RASAL2
RASSF1
RBBP6
RBBP7
RBM11
RBM4
RBM5
RBMX
RBMXP2
RBMY1A1
RBMY2AP
RBMY2DP
RBMY3AP
RBP1
RBP2
RBP4
RBPMSLP
RCVRN
REG1A
REG1P
RELN
RFC1
RFC3
RFC4
RFPL3
RGS11
RGS4
RGS6
RGS7
RGS7BP
RHEBP1
RHOA
RHOJ
RHOXF2
RITA1
RN7SL5P
RN7SL7P
RNASE3
RNASE6
RND3
RNF11
RNF149
RNF17
RNF187
RNMT
RNPEPL1
RNU1-13P
RNU1-15P
RNU1-2
RNU1-3
RNU1-4
RNU12-2P
RNU2-2P
RNU4-7P
RNU5B-1
RNU5F-1
RNU6-1
RNU6-6P
RNU7-55P
RNY1
RNY3
RNY4
RNY4P2
ROCK1
ROR2
RP1
RP2
RPE65
RPGR
RPH3AL
RPL12
RPL21P1
RPL23AP2
RPL23AP3
RPL23P2
RPL24
RPL27A
RPL31P1
RPL36AP6
RPL3P1
RPL3P3
RPL4P1
RPL5P1
RPL7AP2
RPL7AP4
RPL7P1
RPL8
RPL9
RPS15AP5
RPS17
RPS19
RPS20P4
RPS21
RPS26P3
RPS3AP1
RPS3AP4
RPS4X
RPS5P3
RPS9P1
RPSA
RPSAP14
RQCD1
RRAS
RRM1
RRM2P3
RSU1
RXRA
RYBP
RYR2
S100A11P1
S100A7
S100A9
S100G
SAA2
SAA4
SBF2
SCAMP1
SCN2A
SCN3A
SCN4B
SCNM1
SDC2
SDCCAG3
SDCCAG8
SDHB
SDPR
SEC14L2
SEMA3C
SENP8
SEPT3
SEPT9
SEPW1
SEPW1P
SERPINA1
SERPINA3
SERPINA5
SERPINA6
SERPINF2
SERPINI2
SESN3
SF3A3
SFRP2
SFTPA3P
SFTPB
SGCB
SGMS1
SGTB
SHB
SHC1P2
SHROOM2P1
SIGLEC6
SIGLEC8
SIKE1
SIX1
SIX6
SKA2P1
SLC10A1
SLC10A2
SLC10A3
SLC10A4
SLC11A1
SLC12A2
SLC12A4
SLC13A5
SLC15A1
SLC15A4
SLC16A12
SLC1A3
SLC1A5
SLC1A7
SLC22A14
SLC22A7
SLC22A8
SLC25A13
SLC25A14
SLC25A18
SLC25A38
SLC25A51P2
SLC27A4
SLC27A6
SLC31A2
SLC35A1
SLC4A7
SLC5A1
SLC5A4
SLC6A1
SLC6A11
SLC6A6
SLC6A8
SLC7A6
SLC8A2
SLC9A3
SLC9A3R1
SLCO1B3
SLCO3A1
SLCO6A1
SLIT2
SLITRK6
SMAD2
SMARCAL1
SMC1B
SMIM11
SMPX
SNAI1
SNCG
SNORA64
SNORA68
SNORA70
SNORA72
SNORD102
SNORD12C
SNORD15A
SNORD20
SNORD21
SNORD24
SNORD33
SNORD35A
SNORD36A
SNORD36C
SNORD42A
SNORD42B
SNORD45A
SNORD46
SNORD48
SNORD4A
SNORD4B
SNORD52
SNORD53
SNORD57
SNORD58A
SNORD60
SNORD61
SNORD82
SNRPE
SNRPG
SNTB2
SNURF
SNX2
SOWAHC
SOX10
SOX14
SOX21
SOX3
SPA17P1
SPAG1
SPAM1
SPANXA1
SPATA16
SPDL1
SPIN4
SPINT2
SPON1
SPR
SPRR1A
SPRR1B
SPRR2B
SPRR4
SRA1
SRC
SRD5A2
SRPX
SRY
SSR4P1
SSSCA1
SSTR4
SSX5
ST3GAL4
STOX1
SUMO3
SYBU
SYT14
SYT16
TBC1D25
TBC1D3P1
TCEAL4
TCERG1L
TENM4
TEX37
TMBIM1
TMC3
TMCO2
TMEM156
TMEM192
TMEM254-AS1
TMEM257
TMPRSS11F
TMPRSS7
TNC
TOR1A
TPD52L3
TPTE2P3
TRAPPC13
TRAPPC2P7
TRIM58
TRMT5
TRPC6P
TSPEAR
TTC37
TTC38
TTC39B
TTC39C
TTC3P1
UFL1
UHRF1BP1L
UNC13A
UPF1
UPP2
USP12PY
USP27X-AS1
USP51
VGLL4
VN1R7P
VPS13D
VSIG10L
WAC-AS1
WAPAL
WDR11-AS1
WSCD2
XCL1
YWHAZP6
ZBBX
ZC3H11A
ZC3H12A
ZCCHC11
ZCCHC5
ZCCHC6
ZFAND4
ZFHX3
ZMYND8
ZNF280B
ZNF300P1
ZNF32-AS2
ZNF469
ZNF479
ZNF485
ZNF574
ZNF613
ZNF665
ZNF750
ZNF770
ZSCAN22
